# A global viromic survey reveals unprecedented viral diversity within ammonium-oxidizing archaea and related lineages

**DOI:** 10.1101/2025.08.23.671958

**Authors:** Kaiyang Zheng, Yantao Liang, Fabai Wu, Hao Yu, David Paez-Espino, Mario López-Pérez, Sungeun Lee, Graeme W. Nicol, Christina Hazard, Andrew McMinn, Min Wang

## Abstract

*Nitrososphaeria*, an archaeal class containing all ammonium-oxidizing archaea (AOA) and their closely related clades (e.g. *Ca. Caldarchaeales*), is a widely distributed archaeal lineage across diverse ecosystems. Due to the difficulty of isolation and cultivation, the viral diversity and evolution associated with non-marine AOA lineages and *Ca. Caldarchaeales* remain largely uncharacterized. Here, based on globally sampled genomes and metagenomes, we assembled a genomic catalogue associated with AOA, including 283 species-level viruses and 415 species-level mobile genetic elements (MGEs). Notably, 259 previously unrecognized species-level viruses or MGEs associated with *Ca. Caldarchaeales* were identified. Across the two major *Nitrososphaeria* lineages, we uncovered an expansion of archaeal viral families: 11 families associated with AOA, including seven new head-tailed lineages, one of which comprises a mega archaeal virus with a genome size exceeding 220 kb; ten families associated with *Ca. Caldarchaeales*, including four novel head-tailed groups and two previously unknown rod-shaped family (*Demeterviridae* and *Gaiaviridae*). Phylogenetic inference showed that rod-shaped viruses associated with *Ca. Caldarchaeales* and methanogens are phylogenetically intertwined and likely share a common ancestor with *Hoswirudivirus*, a *Sulfolobales*-associated rod-shaped virus characterized by two copies of the coat gene. Through structural modelling, a rare fusion of the coat protein in *Demeterviridae* was observed, in which a single open reading frame within a gene island adjacent to a glycosyl transferase appears capable of forming a complete capsomer. This provides new insights into the origin and evolution of *Adnaviria* viral realm. Functional genomics analyses further revealed that these novel rod-shaped viruses encode virus-specific rare quinone biosynthesis genes and arsenic response transcriptional regulator genes, providing potential clues to their mechanisms of adaptation to hyperthermal environments. Collectively, our work uncovers the hidden genomic, evolution and functional diversity of *Nitrososphaeria* viromes for the first time and closes a long-standing gap in archaeal virome research.

**Highlights:**

1. First genomic catalogue of viruses and MGEs linked to *Nitrososphaeria*.
2. Discovery of diverse novel archaeal viral families.
3. New insights into rod-shaped virus evolution and archaeal virus–host adaptation.
