## Supplementary Dataset 1 for "A global viromic survey reveals unprecedented viral diversity within ammonium-oxidizing archaea and related lineages"

Study	Type	Ecosystem_type	Accession	Repository	URL	Publication
Acid mine drainage microbial communities from coal mines in Pennsylvania and Ohio, United States	Public	Acidic	3300038411	IMG	https://img.jgi.doe.gov/cgi-bin/mer/main.cgi?section=TaxonDetail&page=taxonDetail&taxon_oid=3300038411	10.1016/j.chemosphere.2020.126117
Acid mine drainage microbial communities from coal mines in Pennsylvania and Ohio, United States	Public	Acidic	3300038471	IMG	https://img.jgi.doe.gov/cgi-bin/mer/main.cgi?section=TaxonDetail&page=taxonDetail&taxon_oid=3300038471	10.1016/j.chemosphere.2020.126117
Acid mine drainage microbial communities from coal mines in Pennsylvania and Ohio, United States	Public	Acidic	3300038412	IMG	https://img.jgi.doe.gov/cgi-bin/mer/main.cgi?section=TaxonDetail&page=taxonDetail&taxon_oid=3300038412	10.1016/j.chemosphere.2020.126117
Acid mine drainage microbial communities from coal mines in Pennsylvania and Ohio, United States	Public	Acidic	3300055057	IMG	https://img.jgi.doe.gov/cgi-bin/mer/main.cgi?section=TaxonDetail&page=taxonDetail&taxon_oid=3300055057	10.1016/j.chemosphere.2020.126117
Acid mine drainage microbial communities from coal mines in Pennsylvania and Ohio, United States	Public	Acidic	3300038413	IMG	https://img.jgi.doe.gov/cgi-bin/mer/main.cgi?section=TaxonDetail&page=taxonDetail&taxon_oid=3300038413	10.1016/j.chemosphere.2020.126117
Deep ocean water column microbial communities from Yap Trench, western Pacific Ocean	Public	Deep sea	3300028892	IMG	https://img.jgi.doe.gov/cgi-bin/mer/main.cgi?section=TaxonDetail&page=taxonDetail&taxon_oid=3300028892	10.3389/fmicb.2018.02402
Deep ocean water column microbial communities from Yap Trench, western Pacific Ocean	Public	Deep sea	3300028895	IMG	https://img.jgi.doe.gov/cgi-bin/mer/main.cgi?section=TaxonDetail&page=taxonDetail&taxon_oid=3300028895	10.3389/fmicb.2018.02402
Deep ocean water column microbial communities from Yap Trench, western Pacific Ocean	Public	Deep sea	3300029258	IMG	https://img.jgi.doe.gov/cgi-bin/mer/main.cgi?section=TaxonDetail&page=taxonDetail&taxon_oid=3300029258	10.3389/fmicb.2018.02402
Deep ocean water column microbial communities from Yap Trench, western Pacific Ocean	Public	Deep sea	3300028815	IMG	https://img.jgi.doe.gov/cgi-bin/mer/main.cgi?section=TaxonDetail&page=taxonDetail&taxon_oid=3300028815	10.3389/fmicb.2018.02402
Deep ocean water column microbial communities from Yap Trench, western Pacific Ocean	Public	Deep sea	3300028615	IMG	https://img.jgi.doe.gov/cgi-bin/mer/main.cgi?section=TaxonDetail&page=taxonDetail&taxon_oid=3300028615	10.3389/fmicb.2018.02402
Deep ocean water column microbial communities from Yap Trench, western Pacific Ocean	Public	Deep sea	3300028844	IMG	https://img.jgi.doe.gov/cgi-bin/mer/main.cgi?section=TaxonDetail&page=taxonDetail&taxon_oid=3300028844	10.3389/fmicb.2018.02402
Deep ocean water column microbial communities from Yap Trench, western Pacific Ocean	Public	Deep sea	3300028610	IMG	https://img.jgi.doe.gov/cgi-bin/mer/main.cgi?section=TaxonDetail&page=taxonDetail&taxon_oid=3300028610	10.3389/fmicb.2018.02402
Deep ocean water column microbial communities from Yap Trench, western Pacific Ocean	Public	Deep sea	3300028829	IMG	https://img.jgi.doe.gov/cgi-bin/mer/main.cgi?section=TaxonDetail&page=taxonDetail&taxon_oid=3300028829	10.3389/fmicb.2018.02402
Deep ocean water column microbial communities from Yap Trench, western Pacific Ocean	Public	Deep sea	3300028840	IMG	https://img.jgi.doe.gov/cgi-bin/mer/main.cgi?section=TaxonDetail&page=taxonDetail&taxon_oid=3300028840	10.3389/fmicb.2018.02402
Deep ocean water column microbial communities from Yap Trench, western Pacific Ocean	Public	Deep sea	3300028897	IMG	https://img.jgi.doe.gov/cgi-bin/mer/main.cgi?section=TaxonDetail&page=taxonDetail&taxon_oid=3300028897	10.3389/fmicb.2018.02402
Deep subsurface microbial communities from various oceans to uncover new lineages of life (NeLLi)	Public	Deep sea	3300024516	IMG	https://img.jgi.doe.gov/cgi-bin/mer/main.cgi?section=TaxonDetail&page=taxonDetail&taxon_oid=3300024516	10.1038/s41587-020-0718-6
Deep subsurface microbial communities from various oceans to uncover new lineages of life (NeLLi)	Public	Deep sea	3300011112	IMG	https://img.jgi.doe.gov/cgi-bin/mer/main.cgi?section=TaxonDetail&page=taxonDetail&taxon_oid=3300011112	10.1038/s41587-020-0718-6
Deep subsurface microbial communities from various oceans to uncover new lineages of life (NeLLi)	Public	Deep sea	3300009102	IMG	https://img.jgi.doe.gov/cgi-bin/mer/main.cgi?section=TaxonDetail&page=taxonDetail&taxon_oid=3300009102	10.1038/s41587-020-0718-6
Deep subsurface microbial communities from various oceans to uncover new lineages of life (NeLLi)	Public	Deep sea	3300009030	IMG	https://img.jgi.doe.gov/cgi-bin/mer/main.cgi?section=TaxonDetail&page=taxonDetail&taxon_oid=3300009030	10.1038/s41587-020-0718-6
Deep subsurface microbial communities from various oceans to uncover new lineages of life (NeLLi)	Public	Deep sea	3300024058	IMG	https://img.jgi.doe.gov/cgi-bin/mer/main.cgi?section=TaxonDetail&page=taxonDetail&taxon_oid=3300024058	10.1038/s41587-020-0718-6
Deep subsurface microbial communities from various oceans to uncover new lineages of life (NeLLi)	Public	Deep sea	3300024060	IMG	https://img.jgi.doe.gov/cgi-bin/mer/main.cgi?section=TaxonDetail&page=taxonDetail&taxon_oid=3300024060	10.1038/s41587-020-0718-6
Deep subsurface microbial communities from various oceans to uncover new lineages of life (NeLLi)	Public	Deep sea	3300009139	IMG	https://img.jgi.doe.gov/cgi-bin/mer/main.cgi?section=TaxonDetail&page=taxonDetail&taxon_oid=3300009139	10.1038/s41587-020-0718-6
Deep subsurface microbial communities from various oceans to uncover new lineages of life (NeLLi)	Public	Deep sea	3300024431	IMG	https://img.jgi.doe.gov/cgi-bin/mer/main.cgi?section=TaxonDetail&page=taxonDetail&taxon_oid=3300024431	10.1038/s41587-020-0718-6
Malaspina Expedition 2010 (58 metagenomes)	Public	Deep sea	PRJEB40454	ENA	https://www.ebi.ac.uk/ena/browser/view/PRJEB40454	10.1038/s42003-021-02112-2
Seawater microbial communities from Yap Trench, western Pacific Ocean	Public	Deep sea	3300028891	IMG	https://img.jgi.doe.gov/cgi-bin/mer/main.cgi?section=TaxonDetail&page=taxonDetail&taxon_oid=3300028891	10.3389/fmicb.2018.02402
Seawater microbial communities from Yap Trench, western Pacific Ocean	Public	Deep sea	3300028837	IMG	https://img.jgi.doe.gov/cgi-bin/mer/main.cgi?section=TaxonDetail&page=taxonDetail&taxon_oid=3300028837	10.3389/fmicb.2018.02402
Seawater microbial communities from Yap Trench, western Pacific Ocean	Public	Deep sea	3300028823	IMG	https://img.jgi.doe.gov/cgi-bin/mer/main.cgi?section=TaxonDetail&page=taxonDetail&taxon_oid=3300028823	10.3389/fmicb.2018.02402
Seawater microbial communities from Yap Trench, western Pacific Ocean	Public	Deep sea	3300029267	IMG	https://img.jgi.doe.gov/cgi-bin/mer/main.cgi?section=TaxonDetail&page=taxonDetail&taxon_oid=3300029267	10.3389/fmicb.2018.02402
Seawater microbial communities from Yap Trench, western Pacific Ocean	Public	Deep sea	3300028917	IMG	https://img.jgi.doe.gov/cgi-bin/mer/main.cgi?section=TaxonDetail&page=taxonDetail&taxon_oid=3300028917	10.3389/fmicb.2018.02402
Seawater microbial communities from Yap Trench, western Pacific Ocean	Public	Deep sea	3300028835	IMG	https://img.jgi.doe.gov/cgi-bin/mer/main.cgi?section=TaxonDetail&page=taxonDetail&taxon_oid=3300028835	10.3389/fmicb.2018.02402
Seawater microbial communities from Yap Trench, western Pacific Ocean	Public	Deep sea	3300028822	IMG	https://img.jgi.doe.gov/cgi-bin/mer/main.cgi?section=TaxonDetail&page=taxonDetail&taxon_oid=3300028822	10.3389/fmicb.2018.02402
Bacterial and archaeal communities from various locations to study Microbial Dark Matter (Phase II)	Public	Hot spring	3300025161	IMG	https://img.jgi.doe.gov/cgi-bin/mer/main.cgi?section=TaxonDetail&page=taxonDetail&taxon_oid=3300025161	10.1038/nature12352
Bacterial and archaeal communities from various locations to study Microbial Dark Matter (Phase II)	Public	Hot spring	3300010289	IMG	https://img.jgi.doe.gov/cgi-bin/mer/main.cgi?section=TaxonDetail&page=taxonDetail&taxon_oid=3300010289	10.1038/nature12352
Bacterial and archaeal communities from various locations to study Microbial Dark Matter (Phase II)	Public	Hot spring	3300020153	IMG	https://img.jgi.doe.gov/cgi-bin/mer/main.cgi?section=TaxonDetail&page=taxonDetail&taxon_oid=3300020153	10.1038/nature12352
Bacterial and archaeal communities from various locations to study Microbial Dark Matter (Phase II)	Public	Hot spring	3300008019	IMG	https://img.jgi.doe.gov/cgi-bin/mer/main.cgi?section=TaxonDetail&page=taxonDetail&taxon_oid=3300008019	10.1038/nature12352
Bacterial and archaeal communities from various locations to study Microbial Dark Matter (Phase II)	Public	Hot spring	3300025089	IMG	https://img.jgi.doe.gov/cgi-bin/mer/main.cgi?section=TaxonDetail&page=taxonDetail&taxon_oid=3300025089	10.1038/nature12352
Bacterial and archaeal communities from various locations to study Microbial Dark Matter (Phase II)	Public	Hot spring	3300009585	IMG	https://img.jgi.doe.gov/cgi-bin/mer/main.cgi?section=TaxonDetail&page=taxonDetail&taxon_oid=3300009585	10.1038/nature12352
Bacterial and archaeal communities from various locations to study Microbial Dark Matter (Phase II)	Public	Hot spring	3300025063	IMG	https://img.jgi.doe.gov/cgi-bin/mer/main.cgi?section=TaxonDetail&page=taxonDetail&taxon_oid=3300025063	10.1038/nature12352
Bacterial and archaeal communities from various locations to study Microbial Dark Matter (Phase II)	Public	Hot spring	3300003649	IMG	https://img.jgi.doe.gov/cgi-bin/mer/main.cgi?section=TaxonDetail&page=taxonDetail&taxon_oid=3300003649	10.1038/nature12352
Bacterial and archaeal communities from various locations to study Microbial Dark Matter (Phase II)	Public	Hot spring	3300013894	IMG	https://img.jgi.doe.gov/cgi-bin/mer/main.cgi?section=TaxonDetail&page=taxonDetail&taxon_oid=3300013894	10.1038/nature12352
Bacterial and archaeal communities from various locations to study Microbial Dark Matter (Phase II)	Public	Hot spring	3300018408	IMG	https://img.jgi.doe.gov/cgi-bin/mer/main.cgi?section=TaxonDetail&page=taxonDetail&taxon_oid=3300018408	10.1038/nature12352
Bacterial and archaeal communities from various locations to study Microbial Dark Matter (Phase II)	Public	Hot spring	3300006952	IMG	https://img.jgi.doe.gov/cgi-bin/mer/main.cgi?section=TaxonDetail&page=taxonDetail&taxon_oid=3300006952	10.1038/nature12352
Bacterial and archaeal communities from various locations to study Microbial Dark Matter (Phase II)	Public	Hot spring	3300007072	IMG	https://img.jgi.doe.gov/cgi-bin/mer/main.cgi?section=TaxonDetail&page=taxonDetail&taxon_oid=3300007072	10.1038/nature12352
Bacterial and archaeal communities from various locations to study Microbial Dark Matter (Phase II)	Public	Hot spring	3300008000	IMG	https://img.jgi.doe.gov/cgi-bin/mer/main.cgi?section=TaxonDetail&page=taxonDetail&taxon_oid=3300008000	10.1038/nature12352
Bacterial and archaeal communities from various locations to study Microbial Dark Matter (Phase II)	Public	Hot spring	3300009598	IMG	https://img.jgi.doe.gov/cgi-bin/mer/main.cgi?section=TaxonDetail&page=taxonDetail&taxon_oid=3300009598	10.1038/nature12352
Bacterial and archaeal communities from various locations to study Microbial Dark Matter (Phase II)	Public	Hot spring	3300017406	IMG	https://img.jgi.doe.gov/cgi-bin/mer/main.cgi?section=TaxonDetail&page=taxonDetail&taxon_oid=3300017406	10.1038/nature12352
Bacterial and archaeal communities from various locations to study Microbial Dark Matter (Phase II)	Public	Hot spring	3300025060	IMG	https://img.jgi.doe.gov/cgi-bin/mer/main.cgi?section=TaxonDetail&page=taxonDetail&taxon_oid=3300025060	10.1038/nature12352
Bacterial and archaeal communities from various locations to study Microbial Dark Matter (Phase II)	Public	Hot spring	3300025092	IMG	https://img.jgi.doe.gov/cgi-bin/mer/main.cgi?section=TaxonDetail&page=taxonDetail&taxon_oid=3300025092	10.1038/nature12352
Bacterial and archaeal communities from various locations to study Microbial Dark Matter (Phase II)	Public	Hot spring	3300025819	IMG	https://img.jgi.doe.gov/cgi-bin/mer/main.cgi?section=TaxonDetail&page=taxonDetail&taxon_oid=3300025819	10.1038/nature12352
Hot spring cyanobacterial microbial mat communities from Nakabusa, Japan	Public	Hot spring	3300038964	IMG	https://img.jgi.doe.gov/cgi-bin/mer/main.cgi?section=TaxonDetail&page=taxonDetail&taxon_oid=3300038964	10.1264/jsme2.ME19047
Hot spring water microbial communities from thermal springs from various locations in Georgia	Public	Hot spring	3300045074	IMG	https://img.jgi.doe.gov/cgi-bin/mer/main.cgi?section=TaxonDetail&page=taxonDetail&taxon_oid=3300045074	10.1007/978-981-16-3731-5_5
Hot spring water microbial communities from Unnai hot spring, Gujarat, India	Public	Hot spring	3300015614	IMG	https://img.jgi.doe.gov/cgi-bin/mer/main.cgi?section=TaxonDetail&page=taxonDetail&taxon_oid=3300015614	10.1134/S0026261718010113
Hot springs sediment microbial communities from Tengchong, China, analyzing PIRE metagenomes	Public	Hot spring	3300000866	IMG	https://img.jgi.doe.gov/cgi-bin/mer/main.cgi?section=TaxonDetail&page=taxonDetail&taxon_oid=3300000866	10.1371/journal.pone.0053350
Hot springs sediment microbial communities from Tengchong, China, analyzing PIRE metagenomes	Public	Hot spring	3300000865	IMG	https://img.jgi.doe.gov/cgi-bin/mer/main.cgi?section=TaxonDetail&page=taxonDetail&taxon_oid=3300000865	10.1371/journal.pone.0053350
Hot springs sediment microbial communities from Tengchong, China, analyzing PIRE metagenomes	Public	Hot spring	3300000859	IMG	https://img.jgi.doe.gov/cgi-bin/mer/main.cgi?section=TaxonDetail&page=taxonDetail&taxon_oid=3300000859	10.1371/journal.pone.0053350
Hotspring water microbial communities from Chignahuapan, Puebla, Mexico	Public	Hot spring	3300040724	IMG	https://img.jgi.doe.gov/cgi-bin/mer/main.cgi?section=TaxonDetail&page=taxonDetail&taxon_oid=3300040724	10.3390/microorganisms8111677
Hotspring water microbial communities from Chignahuapan, Puebla, Mexico	Public	Hot spring	3300040730	IMG	https://img.jgi.doe.gov/cgi-bin/mer/main.cgi?section=TaxonDetail&page=taxonDetail&taxon_oid=3300040730	10.3390/microorganisms8111677
Hotspring water microbial communities from Chignahuapan, Puebla, Mexico	Public	Hot spring	3300040723	IMG	https://img.jgi.doe.gov/cgi-bin/mer/main.cgi?section=TaxonDetail&page=taxonDetail&taxon_oid=3300040723	10.3390/microorganisms8111677
Metagenomes derived from Kamchatkian Hot springs	Public	Hot spring	3300019821	IMG	https://img.jgi.doe.gov/cgi-bin/mer/main.cgi?section=TaxonDetail&page=taxonDetail&taxon_oid=3300019821	10.1155/2013/136714
Metagenomes derived from Kamchatkian Hot springs	Public	Hot spring	3300019780	IMG	https://img.jgi.doe.gov/cgi-bin/mer/main.cgi?section=TaxonDetail&page=taxonDetail&taxon_oid=3300019780	10.1155/2013/136714
Microbial communities in geothermal temperature gradients from the Taupo Volcanic Zone, New Zealand	Public	Hot spring	3300020567	IMG	https://img.jgi.doe.gov/cgi-bin/mer/main.cgi?section=TaxonDetail&page=taxonDetail&taxon_oid=3300018409	10.1038/s41467-018-05020-y
Microbial communities in geothermal temperature gradients from the Taupo Volcanic Zone, New Zealand	Public	Hot spring	3300020479	IMG	https://img.jgi.doe.gov/cgi-bin/mer/main.cgi?section=TaxonDetail&page=taxonDetail&taxon_oid=3300018410	10.1038/s41467-018-05020-y
Sediment core sample microbial community from Chocolate Pots hot springs, Yellowstone National Park, Wyoming, USA	Public	Hot spring	3300010938	IMG	https://img.jgi.doe.gov/cgi-bin/mer/main.cgi?section=TaxonDetail&page=taxonDetail&taxon_oid=3300010938	10.1089/ast.2019.2058
Thermal spring microbial communities from acidic hot spring in Taiwan	Public	Hot spring	3300030408	IMG	https://img.jgi.doe.gov/cgi-bin/mer/main.cgi?section=TaxonDetail&page=taxonDetail&taxon_oid=3300030408	10.1186/s12864-015-2230-9
Hypersaline mat microbial communities from Guerrero Negro, Baja California Sur, Mexico	Public	Hypersaline	2004247006	IMG	https://img.jgi.doe.gov/cgi-bin/mer/main.cgi?section=TaxonDetail&page=taxonDetail&taxon_oid=2004247006	10.1128/AEM.72.5.3685-3695.2006
Hypersaline mat microbial communities from Guerrero Negro, Baja California Sur, Mexico	Public	Hypersaline	2004247004	IMG	https://img.jgi.doe.gov/cgi-bin/mer/main.cgi?section=TaxonDetail&page=taxonDetail&taxon_oid=2004247004	10.1128/AEM.72.5.3685-3695.2006
Hypersaline mat microbial communities from Guerrero Negro, Baja California Sur, Mexico	Public	Hypersaline	2004247000	IMG	https://img.jgi.doe.gov/cgi-bin/mer/main.cgi?section=TaxonDetail&page=taxonDetail&taxon_oid=2004247000	10.1128/AEM.72.5.3685-3695.2006
Hypersaline mat microbial communities from Guerrero Negro, Baja California Sur, Mexico	Public	Hypersaline	2004247008	IMG	https://img.jgi.doe.gov/cgi-bin/mer/main.cgi?section=TaxonDetail&page=taxonDetail&taxon_oid=2004247008	10.1128/AEM.72.5.3685-3695.2006
Hypersaline mat microbial communities from Guerrero Negro, Baja California Sur, Mexico	Public	Hypersaline	2004247005	IMG	https://img.jgi.doe.gov/cgi-bin/mer/main.cgi?section=TaxonDetail&page=taxonDetail&taxon_oid=2004247005	10.1128/AEM.72.5.3685-3695.2006
Hypersaline mat microbial communities from Guerrero Negro, Baja California Sur, Mexico	Public	Hypersaline	2004247002	IMG	https://img.jgi.doe.gov/cgi-bin/mer/main.cgi?section=TaxonDetail&page=taxonDetail&taxon_oid=2004247002	10.1128/AEM.72.5.3685-3695.2006
Hypersaline mat microbial communities from Guerrero Negro, Baja California Sur, Mexico	Public	Hypersaline	2004247003	IMG	https://img.jgi.doe.gov/cgi-bin/mer/main.cgi?section=TaxonDetail&page=taxonDetail&taxon_oid=2004247003	10.1128/AEM.72.5.3685-3695.2006
Hypersaline mat microbial communities from Guerrero Negro, Baja California Sur, Mexico	Public	Hypersaline	2004247007	IMG	https://img.jgi.doe.gov/cgi-bin/mer/main.cgi?section=TaxonDetail&page=taxonDetail&taxon_oid=2004247007	10.1128/AEM.72.5.3685-3695.2006
Hypersaline mat microbial communities from Guerrero Negro, Baja California Sur, Mexico	Public	Hypersaline	2004247001	IMG	https://img.jgi.doe.gov/cgi-bin/mer/main.cgi?section=TaxonDetail&page=taxonDetail&taxon_oid=2004247001	10.1128/AEM.72.5.3685-3695.2006
Hypersaline mat microbial communities from Guerrero Negro, Baja California Sur, Mexico	Public	Hypersaline	2004247009	IMG	https://img.jgi.doe.gov/cgi-bin/mer/main.cgi?section=TaxonDetail&page=taxonDetail&taxon_oid=2004247009	10.1128/AEM.72.5.3685-3695.2006
Hypersaline viral and bacterial communities from Bras del Port, Santa Pola, Spain	Public	Hypersaline	3300000246	IMG	https://img.jgi.doe.gov/cgi-bin/mer/main.cgi?section=TaxonDetail&page=taxonDetail&taxon_oid=3300000246	10.1038/ncomms5542
Hypersaline viral and bacterial communities from Bras del Port, Santa Pola, Spain	Public	Hypersaline	3300000245	IMG	https://img.jgi.doe.gov/cgi-bin/mer/main.cgi?section=TaxonDetail&page=taxonDetail&taxon_oid=3300000245	10.1038/ncomms5542
Hypersaline viral and bacterial communities from Bras del Port, Santa Pola, Spain	Public	Hypersaline	3300002078	IMG	https://img.jgi.doe.gov/cgi-bin/mer/main.cgi?section=TaxonDetail&page=taxonDetail&taxon_oid=3300002078	10.1038/ncomms5542
Hypersaline viral and bacterial communities from Bras del Port, Santa Pola, Spain	Public	Hypersaline	3300002148	IMG	https://img.jgi.doe.gov/cgi-bin/mer/main.cgi?section=TaxonDetail&page=taxonDetail&taxon_oid=3300002148	10.1038/ncomms5542
Saline water concentrator pond microbial communities from Bras del Port saltern, Santa Pola, Spain	Public	Hypersaline	2236876021	IMG	https://img.jgi.doe.gov/cgi-bin/mer/main.cgi?section=TaxonDetail&page=taxonDetail&taxon_oid=2236876021	10.3389/fmicb.2014.00196
Saline water microbial communities from Bras del Port Salterns, Alicante, Spain	Public	Hypersaline	3300006171	IMG	https://img.jgi.doe.gov/cgi-bin/mer/main.cgi?section=TaxonDetail&page=taxonDetail&taxon_oid=3300006171	10.3389/fmicb.2018.01800
Saline water microbial communities from Bras del Port Salterns, Alicante, Spain	Public	Hypersaline	3300006170	IMG	https://img.jgi.doe.gov/cgi-bin/mer/main.cgi?section=TaxonDetail&page=taxonDetail&taxon_oid=3300006170	10.3389/fmicb.2018.01800
Saline water microbial communities from Bras del Port Salterns, Alicante, Spain	Public	Hypersaline	3300001293	IMG	https://img.jgi.doe.gov/cgi-bin/mer/main.cgi?section=TaxonDetail&page=taxonDetail&taxon_oid=3300001293	10.3389/fmicb.2018.01800
Saline water microbial communities from Bras del Port Salterns, Alicante, Spain	Public	Hypersaline	3300000554	IMG	https://img.jgi.doe.gov/cgi-bin/mer/main.cgi?section=TaxonDetail&page=taxonDetail&taxon_oid=3300000554	10.3389/fmicb.2018.01800
Cryoconite microbiome from cyroconite holes in Resolute Bay, NU, Canada	Public	Sea_Ice	3300040770	IMG	https://img.jgi.doe.gov/cgi-bin/mer/main.cgi?section=TaxonDetail&page=taxonDetail&taxon_oid=3300040770	10.1038/s41598-021-00026-x
Cryoconite microbiome from cyroconite holes in Resolute Bay, NU, Canada	Public	Sea_Ice	3300039024	IMG	https://img.jgi.doe.gov/cgi-bin/mer/main.cgi?section=TaxonDetail&page=taxonDetail&taxon_oid=3300039024	10.1038/s41598-021-00026-x
Cryoconite microbiome from cyroconite holes in Resolute Bay, NU, Canada	Public	Sea_Ice	3300040772	IMG	https://img.jgi.doe.gov/cgi-bin/mer/main.cgi?section=TaxonDetail&page=taxonDetail&taxon_oid=3300040772	10.1038/s41598-021-00026-x
Cryoconite microbiome from cyroconite holes in Resolute Bay, NU, Canada	Public	Sea_Ice	3300038653	IMG	https://img.jgi.doe.gov/cgi-bin/mer/main.cgi?section=TaxonDetail&page=taxonDetail&taxon_oid=3300038653	10.1038/s41598-021-00026-x
Cryoconite microbiome from cyroconite holes in Resolute Bay, NU, Canada	Public	Sea_Ice	3300038647	IMG	https://img.jgi.doe.gov/cgi-bin/mer/main.cgi?section=TaxonDetail&page=taxonDetail&taxon_oid=3300038647	10.1038/s41598-021-00026-x
Cryoconite microbiome from cyroconite holes in Resolute Bay, NU, Canada	Public	Sea_Ice	3300040786	IMG	https://img.jgi.doe.gov/cgi-bin/mer/main.cgi?section=TaxonDetail&page=taxonDetail&taxon_oid=3300040786	10.1038/s41598-021-00026-x
Cryoconite microbiome from cyroconite holes in Resolute Bay, NU, Canada	Public	Sea_Ice	3300039218	IMG	https://img.jgi.doe.gov/cgi-bin/mer/main.cgi?section=TaxonDetail&page=taxonDetail&taxon_oid=3300039218	10.1038/s41598-021-00026-x
Cryoconite microbiome from cyroconite holes in Resolute Bay, NU, Canada	Public	Sea_Ice	3300039023	IMG	https://img.jgi.doe.gov/cgi-bin/mer/main.cgi?section=TaxonDetail&page=taxonDetail&taxon_oid=3300039023	10.1038/s41598-021-00026-x
Cryoconite microbiome from cyroconite holes in Resolute Bay, NU, Canada	Public	Sea_Ice	3300040771	IMG	https://img.jgi.doe.gov/cgi-bin/mer/main.cgi?section=TaxonDetail&page=taxonDetail&taxon_oid=3300040771	10.1038/s41598-021-00026-x
Sea ice microbial communities from Coral Harbour, Canada	Public	Sea_Ice	3300041951	IMG	https://img.jgi.doe.gov/cgi-bin/mer/main.cgi?section=TaxonDetail&page=taxonDetail&taxon_oid=3300041951	10.1038/s43705-023-00337-2
Sea ice microbial communities from Coral Harbour, Canada	Public	Sea_Ice	3300041954	IMG	https://img.jgi.doe.gov/cgi-bin/mer/main.cgi?section=TaxonDetail&page=taxonDetail&taxon_oid=3300041954	10.1038/s43705-023-00337-2
Sea ice microbial communities from Coral Harbour, Canada	Public	Sea_Ice	3300041953	IMG	https://img.jgi.doe.gov/cgi-bin/mer/main.cgi?section=TaxonDetail&page=taxonDetail&taxon_oid=3300041953	10.1038/s43705-023-00337-2
Sea ice microbial communities from Coral Harbour, Canada	Public	Sea_Ice	3300041950	IMG	https://img.jgi.doe.gov/cgi-bin/mer/main.cgi?section=TaxonDetail&page=taxonDetail&taxon_oid=3300041950	10.1038/s43705-023-00337-2
The viral community diversity of the Mariana Trench (6 metagenomes)	Public	Deep sea	PRJNA668558	NCBI	https://www.ncbi.nlm.nih.gov/bioproject/?term=PRJNA668558	10.1016/j.isci.2022.104680
Diversity and biogeochemical roles of DNA viruses in Antarctic sea ice (11 metagenomes)	Unpublic	Sea_Ice	-	-	-	10.21203/rs.3.rs-2170382/v1
