## Supplementary Dataset 8 for "A global viromic survey reveals unprecedented viral diversity within ammonium-oxidizing archaea and related lineages"

Accession	geNomad	VS2	DVF
ON649698.1	-	-	-
ON649699.1	Y	-	-
ON649700.1	Y	-	-
ON649701.1	Y	-	-
ON649703.1	Y	-	-
MK570053.1	-	-	-
MK570056.1	-	-	-
MK570057.1	-	-	-
MK570058.1	-	-	-
MK570059.1	-	-	-
FR725450.1	-	-	-
IMGVR_UViG_3300001580_001515|3300001580|Draft_10002919	Y	Y	-
IMGVR_UViG_3300005099_000199|3300005099|Ga0072682_127110	-	-	Y
IMGVR_UViG_3300010332_000136|3300010332|Ga0116200_10008344	-	-	-
IMGVR_UViG_3300013103_001454|3300013103|Ga0164318_10007508	-	Y	Y
IMGVR_UViG_3300015370_000229|3300015370|Ga0180009_10005649	-	Y	-
IMGVR_UViG_3300016457_000971|3300016457|Ga0186713_160492	-	-	Y
IMGVR_UViG_3300017593_000764|3300017593|Ga0187538_134697	-	-	Y
IMGVR_UViG_3300025089_000039|3300025089|Ga0209394_1001034	Y	Y	Y
IMGVR_UViG_3300033490_000006|3300033490|Ga0326760_1000664	Y	Y	-
IMGVR_UViG_3300038428_000717|3300038428|Ga0427950_006205	-	Y	-
IMGVR_UViG_3300042910_000045|3300042910|Ga0453288_0670	Y	Y	-
IMGVR_UViG_3300042965_000099|3300042965|Ga0453286_001879	-	-	Y
IMGVR_UViG_3300007999_000023|3300007999|Ga0105163_1005016	-	-	-
IMGVR_UViG_3300008000_000020|3300008000|Ga0105162_1006522	-	-	-
IMGVR_UViG_3300049255_000459|3300049255|Ga0495315_0017811	-	-	-
IMGVR_UViG_3300044580_000572|3300044580|Ga0485776_0000221|23211-78126	Y	-	-
IMGVR_UViG_3300036768_001808|3300036768|Ga0373638_0045827	-	-	-
IMGVR_UViG_3300037466_000727|3300037466|Ga0395898_0003121	Y	-	-
IMGVR_UViG_3300037466_002747|3300037466|Ga0395898_0042527	-	-	-
IMGVR_UViG_3300037722_000455|3300037722|Ga0395783_0002719	Y	-	-
IMGVR_UViG_3300044273_000103|3300044273|Ga0467084_016615	-	-	-
IMGVR_UViG_3300044994_000458|3300044994|Ga0484946_007294	-	-	-
IMGVR_UViG_3300021493_000085|3300021493|Ga0190306_1000728	Y	-	-
IMGVR_UViG_3300021493_000115|3300021493|Ga0190306_1002804	-	-	-
IMGVR_UViG_3300021509_000217|3300021509|Ga0190304_1001180	-	-	-
IMGVR_UViG_3300022546_000009|3300022546|Ga0212122_1005165	Y	-	-
IMGVR_UViG_3300025092_000015|3300025092|Ga0209822_1006816	Y	-	-
IMGVR_UViG_3300027863_001684|3300027863|Ga0207433_10013856	Y	-	-
IMGVR_UViG_3300020262_000076|3300020262|Ga0211537_1000627	Y	-	-
IMGVR_UViG_3300020262_000098|3300020262|Ga0211537_1004268	Y	-	-
IMGVR_UViG_3300026182_000292|3300026182|Ga0208275_1000972	Y	-	-
IMGVR_UViG_3300026188_000028|3300026188|Ga0208274_1002458	Y	-	-
IMGVR_UViG_3300026192_000004|3300026192|Ga0207986_1000979	Y	-	-
IMGVR_UViG_3300026202_000083|3300026202|Ga0207984_1003473	Y	-	-
IMGVR_UViG_3300002149_000085|3300002149|C687J26657_10000036	-	-	-
IMGVR_UViG_3300034992_000468|3300034992|Ga0392516_54462	Y	-	-
IMGVR_UViG_3300035100_000021|3300035100|Ga0373646_0009730	Y	-	-
IMGVR_UViG_3300035205_001554|3300035205|Ga0373649_0018181	-	-	-
IMGVR_UViG_3300035206_000432|3300035206|Ga0373650_0017907	Y	-	-
IMGVR_UViG_3300038416_000685|3300038416|Ga0427927_004666	-	-	-
IMGVR_UViG_3300003604_000018|3300003604|JGI26464J51801_1001620	Y	-	-
IMGVR_UViG_3300026208_000066|3300026208|Ga0208640_1001865	Y	-	-
IMGVR_UViG_3300026267_000503|3300026267|Ga0208278_1002371	Y	-	-
IMGVR_UViG_3300004803_001399|3300004803|Ga0058862_10113896	-	-	-
IMGVR_UViG_3300006711_000007|3300006711|Ga0031673_1256220	-	-	-
IMGVR_UViG_3300009748_000248|3300009748|Ga0123370_1013159	-	-	-
IMGVR_UViG_3300010145_000112|3300010145|Ga0126321_1077220	-	-	-
IMGVR_UViG_3300011328_000046|3300011328|Ga0138388_1079108	-	-	-
IMGVR_UViG_3300020076_000963|3300020076|Ga0206355_1349444	-	-	-
IMGVR_UViG_3300021359_000754|3300021359|Ga0206689_10778339	-	-	-
IMGVR_UViG_3300001446_000038|3300001446|JGI20130J15133_1010193	-	-	-
IMGVR_UViG_3300002118_000035|3300002118|C687J26622_1000329	-	-	-
IMGVR_UViG_3300026279_000397|3300026279|Ga0208411_1005541	Y	-	-
IMGVR_UViG_3300006076_000360|3300006076|Ga0081592_1005973	Y	-	-
IMGVR_UViG_3300031379_000154|3300031379|Ga0307434_1001896	-	-	-
IMGVR_UViG_3300031671_000506|3300031671|Ga0307372_10049853	-	-	-
IMGVR_UViG_3300031966_000046|3300031966|Ga0308420_1003257	Y	-	-
IMGVR_UViG_3300032006_001584|3300032006|Ga0310344_10014111	Y	-	-
IMGVR_UViG_3300032820_001950|3300032820|Ga0310342_100033940	Y	-	-
IMGVR_UViG_3300006927_002382|3300006927|Ga0098034_1005379	Y	-	-
IMGVR_UViG_3300010336_000004|3300010336|Ga0134071_10006389	-	-	-
IMGVR_UViG_3300020364_000026|3300020364|Ga0211538_1002446	Y	-	-
IMGVR_UViG_3300020364_000395|3300020364|Ga0211538_1007143	-	-	-
IMGVR_UViG_3300020369_000079|3300020369|Ga0211709_10007365	-	-	-
IMGVR_UViG_3300022225_000017|3300022225|Ga0187833_10002714	Y	-	-
IMGVR_UViG_3300022227_000250|3300022227|Ga0187827_10011762	Y	-	-
IMGVR_UViG_3300022227_000664|3300022227|Ga0187827_10035204	Y	-	-
IMGVR_UViG_3300025109_000816|3300025109|Ga0208553_1001699	Y	-	-
IMGVR_UViG_3300008000_000020|3300008000|Ga0105162_1006522	-	Y	Y
MK570056.1	-	-	Y
IMGVR_UViG_3300021509_000217|3300021509|Ga0190304_1001180	-	Y	Y
ON649700.1	-	Y	Y
IMGVR_UViG_3300021493_000085|3300021493|Ga0190306_1000728	-	Y	Y
ON649703.1	-	Y	Y
ON649698.1	-	Y	Y
IMGVR_UViG_3300044273_000103|3300044273|Ga0467084_016615	-	-	Y
MK570057.1	-	-	Y
IMGVR_UViG_3300026202_000083|3300026202|Ga0207984_1003473	-	Y	Y
IMGVR_UViG_3300034992_000468|3300034992|Ga0392516_54462	-	-	Y
IMGVR_UViG_3300011328_000046|3300011328|Ga0138388_1079108	-	-	Y
IMGVR_UViG_3300026208_000066|3300026208|Ga0208640_1001865	-	Y	Y
IMGVR_UViG_3300021359_000754|3300021359|Ga0206689_10778339	-	-	Y
MK570053.1	-	-	Y
IMGVR_UViG_3300009748_000248|3300009748|Ga0123370_1013159	-	-	Y
IMGVR_UViG_3300006711_000007|3300006711|Ga0031673_1256220	-	-	Y
IMGVR_UViG_3300035100_000021|3300035100|Ga0373646_0009730	-	Y	Y
IMGVR_UViG_3300003604_000018|3300003604|JGI26464J51801_1001620	-	Y	Y
IMGVR_UViG_3300002118_000035|3300002118|C687J26622_1000329	-	Y	Y
IMGVR_UViG_3300026267_000503|3300026267|Ga0208278_1002371	-	-	Y
ON649701.1	-	Y	Y
IMGVR_UViG_3300002149_000085|3300002149|C687J26657_10000036	-	-	Y
ON649699.1	-	Y	Y
IMGVR_UViG_3300032820_001950|3300032820|Ga0310342_100033940	-	Y	Y
IMGVR_UViG_3300022227_000250|3300022227|Ga0187827_10011762	-	Y	Y
IMGVR_UViG_3300031966_000046|3300031966|Ga0308420_1003257	-	Y	Y
IMGVR_UViG_3300020364_000395|3300020364|Ga0211538_1007143	-	-	Y
IMGVR_UViG_3300022227_000664|3300022227|Ga0187827_10035204	-	Y	Y
FR725450.1|provirus_3702_23750	Y	-	-
FR725450.1	-	Y	-
IMGVR_UViG_3300044580_000572|3300044580|Ga0485776_0000221|23211-78126	-	Y	-
IMGVR_UViG_3300036768_001808|3300036768|Ga0373638_0045827	-	Y	-
IMGVR_UViG_3300037466_000727|3300037466|Ga0395898_0003121	-	Y	-
IMGVR_UViG_3300037722_000455|3300037722|Ga0395783_0002719	-	Y	-
IMGVR_UViG_3300044994_000458|3300044994|Ga0484946_007294	-	Y	-
IMGVR_UViG_3300021493_000115|3300021493|Ga0190306_1002804	-	Y	-
IMGVR_UViG_3300022546_000009|3300022546|Ga0212122_1005165	-	Y	-
IMGVR_UViG_3300025092_000015|3300025092|Ga0209822_1006816	-	Y	-
IMGVR_UViG_3300027863_001684|3300027863|Ga0207433_10013856	-	Y	-
IMGVR_UViG_3300020262_000076|3300020262|Ga0211537_1000627	-	Y	-
IMGVR_UViG_3300020262_000098|3300020262|Ga0211537_1004268	-	Y	-
IMGVR_UViG_3300026192_000004|3300026192|Ga0207986_1000979	-	Y	-
IMGVR_UViG_3300035206_000432|3300035206|Ga0373650_0017907	-	Y	-
IMGVR_UViG_3300001446_000038|3300001446|JGI20130J15133_1010193	-	Y	-
IMGVR_UViG_3300026279_000397|3300026279|Ga0208411_1005541	-	Y	-
IMGVR_UViG_3300006076_000360|3300006076|Ga0081592_1005973	-	Y	-
IMGVR_UViG_3300031379_000154|3300031379|Ga0307434_1001896	-	Y	-
IMGVR_UViG_3300006927_002382|3300006927|Ga0098034_1005379	-	Y	-
IMGVR_UViG_3300020364_000026|3300020364|Ga0211538_1002446	-	Y	-
IMGVR_UViG_3300022225_000017|3300022225|Ga0187833_10002714	-	Y	-
IMGVR_UViG_3300025109_000816|3300025109|Ga0208553_1001699	-	Y	-
